# *NPRL3*: Direct Effects on Human Phenotypic Variability, mTOR Signaling, Subcellular mTOR Localization, Cortical Lamination, and Seizure Susceptibility

**DOI:** 10.1101/2020.12.11.421214

**Authors:** Philip H. Iffland, Mariah E. Everett, Katherine M. Cobb-Pitstick, Lauren E. Bowser, Allan E. Barnes, Janice K. Babus, Andrea Romanowski, Marianna Baybis, Erik G. Puffenberger, Claudia Gonzaga-Jauregui, Alexandros Poulopoulos, Vincent J. Carson, Peter B. Crino

## Abstract

Nitrogen Permease Regulator Like 3 *(NPRL3)* variants are associated with malformations of cortical development (MCD) and epilepsy. We report a large (n=133) founder *NPRL3* (c.349delG, p.Glu117LysFS) pedigree dating to 1727, with heterogeneous epilepsy and MCD phenotypes. Whole exome analysis in individuals with and without seizures in this cohort did not identify a genetic modifier to explain the variability in seizure phenotype. Then as a strategy to investigate the developmental effects of NPRL3 loss in human brain, we show that CRISPR/Cas9 *Nprl3* knockout (KO) in Neuro2a cells (N2aC) *in vitro* causes mechanistic target of rapamycin (mTOR) pathway hyperactivation, cell soma enlargement, and excessive cellular aggregation. Amino acid starvation caused mTOR inhibition and cytoplasmic mTOR localization in wildtype cells, whereas following *Nprl3* KO, mTOR remained inappropriately localized on the lysosome and activated, evidenced by persistent ribosomal S6 and 4E-BP1 phosphorylation, demonstrating that *Nprl3* loss decouples mTOR activation from metabolic state. *Nprl3* KO by *in utero* electroporation in fetal (E14) mouse cortex resulted in mTOR-dependent cortical dyslamination with ectopic neurons in subcortical white matter. EEG recordings of these mice showed hyperexcitability in the electroporated hemisphere. *NPRL3* variants are linked to a highly variable clinical phenotype likely as a consequence of mTOR-dependent effects on cell structure, cortical development, and network organization.
