## Supplementary material for "*NPRL3*: Direct Effects on Human Phenotypic Variability, mTOR Signaling, Subcellular mTOR Localization, Cortical Lamination, and Seizure Susceptibility": Nprl3 A seq alignment

CLUSTAL O(1.2.0) multiple sequence alignment
B_Nprl3_B_NG12_CONTIG_481_p1 GAGGAAGTCAGCCAGCATGTATATAGGTAGGCTAGGAGCATGCACAGGGAACTCTGGGTGGCAGTTACTATGTGGAGAAACCTAGTGGCAAGGAATGGAG	100
B_Nprl3_B_NG12_CONTIG_223_p2 GAGGAAGTCAGCCAGCATGTATATAGGTAGGCTAGGAGCATGCACAGGGAACTCTGGGTGGCAGTTACTATGTGGAGAAACCTAGTGGCAAGGAATGGAG	100
B_Nprl3_B_NG12_CONTIG_474_p3 GAGGAAGTCAGCCAGCATGTATATAGGTAGGCTAGGAGCATGCACAGGGAACTCTGGGTGGCAGTTACTATGTGGAGAAACCTAGTGGCAAGGAATGGAG	100
B_Nprl3_B_NG12_CONTIG_477_p4 GAGGAAGTCAGCCAGCATGTATATAGGTAGGCTAGGAGCATGCACAGGGAACTCTGGGTGGCAGTTACTATGTGGAGAAACCTAGTGGCAAGGAATGGAG	100
B_Nprl3_B_NG12_CONTIG_342_p5 GAGGAAGTCAGCCAGCATGTATATAGGTAGGCTAGGAGCATGCACAGGGAACTCTGGGTGGCAGTTACTATGTGGAGAAACCTAGTGGCAAGGAATGGAG	100
B_Nprl3_B_NG12_CONTIG_372_p6 GAGGAAGTCAGCCAGCATGTATATAGGTAGGCTAGGAGCATGCACAGGGAACTCTGGGTGGCAGTTACTATGTGGAGAAACCTAGTGGCAAGGAATGGAG	100
B_Nprl3_B_NG12_CONTIG_478_p7 GAGGAAGTCAGCCAGCATGTATATAGGTAGGCTAGGAGCATGCACAGGGAACTCTGGGTGGCAGTTACTATGTGGAGAAACCTAGTGGCAAGGAATGGAG	100
B_Nprl3_B_NG12_CONTIG_421_p8 GAGGAAGTCAGCCAGCATGTATATAGGTAGGCTAGGAGCATGCACAGGGAACTCTGGGTGGCAGTTACTATGTGGAGAAACCTAGTGGCAAGGAATGGAG	100
B_Nprl3_B_NG12_CONTIG_336_p9 GAGGAAGTCAGCCAGCATGTATATAGGTAGGCTAGGAGCATGCACAGGGAACTCTGGGTGGCAGTTACTATGTGGAGAAACCTAGTGGCAAGGAATGGAG	100
B_Nprl3_B_NG12_CONTIG_419_p10 GAGGAAGTCAGCCAGCATGTATATAGGTAGGCTAGGAGCATGCACAGGGAACTCTGGGTGGCAGTTACTATGTGGAGAAACCTAGTGGCAAGGAATGGAG	100
B_Nprl3_B_NG12_CONTIG_462_p11 GAGGAAGTCAGCCAGCATGTATATAGGTAGGCTAGGAGCATGCACAGGGAACTCTGGGTGGCAGTTACTATGTGGAGAAACCTAGTGGCAAGGAATGGAG	100
B_Nprl3_B_NG12_CONTIG_440_p12 GAGGAAGTCAGCCAGCATGTATATAGGTAGGCTAGGAGCATGCACAGGGAACTCTGGGTGGCAGTTACTATGTGGAGAAACCTAGTGGCAAGGAATGGAG	100
B_Nprl3_B_NG12_CONTIG_466_p13 GAGGAAGTCAGCCAGCATGTATATAGGTAGGCTAGGAGCATGCACAGGGAACTCTGGGTGGCAGTTACTATGTGGAGAAACCTAGTGGCAAGGAATGGAG	100
B_Nprl3_B_NG12_CONTIG_479_p14 GAGGAAGTCAGCCAGCATGTATATAGGTAGGCTAGGAGCATGCACAGGGAACTCTGGGTGGCAGTTACTATGTGGAGAAACCTAGTGGCAAGGAATGGAG	100
B_Nprl3_B_NG12_CONTIG_426_p15 GAGGAAGTCAGCCAGCATGTATATAGGTAGGCTAGGAGCATGCACAGGGAACTCTGGGTGGCAGTTACTATGTGGAGAAACCTAGTGGCAAGGAATGGAG	100
B_Nprl3_B_NG12_CONTIG_291_p16 GAGGAAGTCAGCCAGCATGTATATAGGTAGGCTAGGAGCATGCACAGGGAACTCTGGGTGGCAGTTACTATGTGGAGAAACCTAGTGGCAAGGAATGGAG	100
B_Nprl3_B_NG12_CONTIG_447_p17 GAGGAAGTCAGCCAGCATGTATATAGGTAGGCTAGGAGCATGCACAGGGAACTCTGGGTGGCAGTTACTATGTGGAGAAACCTAGTGGCAAGGAATGGAG	100
B_Nprl3_B_NG12_CONTIG_443_p18 GAGGAAGTCAGCCAGCATGTATATAGGTAGGCTAGGAGCATGCACAGGGAACTCTGGGTGGCAGTTACTATGTGGAGAAACCTAGTGGCAAGGAATGGAG	100
B_Nprl3_B_NG12_CONTIG_418_p19 GAGGAAGTCAGCCAGCATGTATATAGGTAGGCTAGGAGCATGCACAGGGAACTCTGGGTGGCAGTTACTATGTGGAGAAACCTAGTGGCAAGGAATGGAG	100
B_Nprl3_B_NG12_CONTIG_293_p20 ----------------------------------------------------------------------------------------------------	0
B_Nprl3_B_NG12_CONTIG_433_p21 GAGGAAGTCAGCCAGCATGTATATAGGTAGGCTAGGAGCATGCACAGGGAACTCTGGGTGGCAGTTACTATGTGGAGAAACCTAGTGGCAAGGAATGGAG	100
B_Nprl3_B_NG12_CONTIG_481_p1 AGGGCATCTGTCATGGTCTATGCTTTTGTATTAGAGACGTATAAGTGTGTCTCTGCATACATATTCTGAGTGTTTGACCTCTGGTGTGCAGGCCAATGCT	200
B_Nprl3_B_NG12_CONTIG_223_p2 AGGGCATCTGTCATGGTCTATGCTTTTGTATTAGAGACGTATAAGTGTGTCTCTGCATACATATTCTGAGTGTTTTGAGGCAATTTCAGATAATGCTCTA	200
B_Nprl3_B_NG12_CONTIG_474_p3 AGGGCATCTGTCATGGTCTATGCTTTTGTATTAGAGACGTATAAGTGTGTCTCTGCATACATATTCTGAGTGTTTGACCTCTGGTGTGCAGGCCAATGCT	200
B_Nprl3_B_NG12_CONTIG_477_p4 AGGGCATCTGTCATGGTCTATGCTTTTGTATTAGAGACGTATAAGTGTGTCTCTGCATACATATTCTGAGTGTTTGACCTCTGGTGTGCAGGCCAATGCT	200
B_Nprl3_B_NG12_CONTIG_342_p5 AGGGCATCTGTCATGGTCTATGCTTTTGTATTAGAGACGTATAAGTGTGTCTCTGCATACATATTCTGAGTGTTTGACCTCTGGTGTGCAGGCCAATGCT	200
B_Nprl3_B_NG12_CONTIG_372_p6 AGGGCATCTGTCATGGTCTATGCTTTTGTATTAGAGACGTATAAGTGTGTCTCTGCATACATATTCTGAGTGTTTGACCTCTGGTGTGCAGGCCAATGCT	200
B_Nprl3_B_NG12_CONTIG_478_p7 AGGGCATCTGTCATGGTCTATGCTTTTGTATTAGAGACGTATAAGTGTGTCTCTGCATACATATTCTGAGTGTTTGACCTCTGGTGTGCAGGCCAATGCT	200
B_Nprl3_B_NG12_CONTIG_421_p8 AGGGCATCTGTCATGGTCTATGCTTTTGTATTAGAGACGTATAAGTGTGTCTCTGCATACATACTCTGAGTGTTTGACCTCTGGTGTGCAGGCCAATGCT	200
B_Nprl3_B_NG12_CONTIG_336_p9 AGGGCATCTGTCATGGTCTATGCTTTTGTATTAGAGACGTATAAGTGTGTCTCTGCATACATATTCTGAGTGTTTGACCTCTGGTGTGCAGGCCAATGCT	200
B_Nprl3_B_NG12_CONTIG_419_p10 AGGGCATCTGTCATGGTCTATGCTTTTGTATTAGAGACGTATAAGTGTGTCTCTGCATACATATTCTGAGTGTTTGACCTCTGGTGTGCAGGCCAATGCT	200
B_Nprl3_B_NG12_CONTIG_462_p11 AGGGCATCTGTCATGGTCTATGCTTTTGTATTAGAGACGTATAAGTGTGTCTCTGCATACATATTCTGAGTGTTTGACCTCTGGTGTGCAGGCCAATGCT	200
B_Nprl3_B_NG12_CONTIG_440_p12 AGGGCATCTGTCATGGTCTATGCTTTTGTATTAGAGACGTATAAGTGTGTCTCTGCATACGTATTCTGAGTGTTTGACCTCTGGTGTGCAGGCCAATGCT	200
B_Nprl3_B_NG12_CONTIG_466_p13 AGGGCATCTGTCATGGTCTATGCTTTTGTATTAGAGACGTATAAGTGTGTCTCTGCATACATATTCTGAGTGTTTGACCTCTGGTGTGCAGGCCAATGCT	200
B_Nprl3_B_NG12_CONTIG_479_p14 AGGGCATCTGTCATGGTCTATGCTTTTGTATTAGAGACGTATAAGTGTGTCTCTGCATACATATTCTGAGTGTTTGACCTCTGGTGTGCAGGCCAATGCT	200
B_Nprl3_B_NG12_CONTIG_426_p15 AGGGCATCTGTCATGGTCTATGCTTTTGTATTAGAGACGTATAAGTGTGTCTCTGCATACATATTCTGAGTGTTTGACCTCTGGTGTGCAGGCCAATGCT	200
B_Nprl3_B_NG12_CONTIG_291_p16 AGGGCATCTGTCATGGTCTATGCTTTTGTATTAGAGACGTATAANNNNNCACTCGAGAGGCCAAGCAGCCT-----------------------------	171
B_Nprl3_B_NG12_CONTIG_447_p17 AGGGCATCTGTCATGGTCTATGCTTTTGTATTAGAGACGTATAAGTGTGTCTCTGCATACATATTCTGAGTGTTTGACCTCTGGTGTGCAGGCCAATGCT	200
B_Nprl3_B_NG12_CONTIG_443_p18 AGGGCATCTGTCATGGTCTATGCTTTTGTATTAGAGACGTATAAGTGTGTCTCTGCATACATATTCTGAGTGTTTGACCTCTGGTGTGCAGGCCAATGCT	200
B_Nprl3_B_NG12_CONTIG_418_p19 AGGGCATCTGTCATGGTCTATGCTTTTGTATTAGAGACGTATAAGTGTGTCTCTGCATACATATTCTGAGTGTTTGACCTCTGGTGTGCAGGCCAATGCT	200
B_Nprl3_B_NG12_CONTIG_293_p20 -----------------------------------------------------------------------------------------AGGCCAATGCT	11
B_Nprl3_B_NG12_CONTIG_433_p21 AGGGCATCTGTCATGGTCTATGCTTTTGTATTAGAGACGTATAAGTGTGTCTCTGCATACATATTCTGAGTGTTTGACCTCTGGTGTGCAGGCCAATGCT	200
B_Nprl3_B_NG12_CONTIG_481_p1 GATCCATCAGTGATAAACTGTCTACACAACTTGTCCCGCCGAATTGCTACTGTCCTGCAGCATGAGGAGCGCCGCTGCCAGTACCTCACTCGAGAGGCCA	300
B_Nprl3_B_NG12_CONTIG_223_p2 AGTTGGCTCTCTAGTTCCAGGGA-----------------------------------------------------------------------------	223
B_Nprl3_B_NG12_CONTIG_474_p3 GATCCATCAGTGATAAACTGTCTACACAACTTGTCCCGCCGAATTGCTACTGTCCTGCAGCATGAGGAGCGCCGCTGCCAGTACCTCACTCGAGAGGCCA	300
B_Nprl3_B_NG12_CONTIG_477_p4 GATCCATCAGTGATAAACTGTCTACACAACTTGTCCCGCCGAATTGCTACTGTCCTGCAGCATGAGGAGCGCCGCTGCCAGTACCTCACTCGAGAGGCCA	300
B_Nprl3_B_NG12_CONTIG_342_p5 GATCCATCAGTGATAAACTGTCTACACAACTTGTCCCGCCGAATTGCTACTGTCCTGCAGCATGAGGAGCGCCGCTGCCAGTACCTCACTCGAGAGGCCA	300
B_Nprl3_B_NG12_CONTIG_372_p6 GATCCATCAGTGATAAACTGTCTACACAACTTGTCCCGCCGAATTGCTACTGTCCTGCAGCATGAGGAGCGCCGCTGCCAGTACCTCACTCTATAGAGGA	300
B_Nprl3_B_NG12_CONTIG_478_p7 GATCCATCAGTGATAAACTGTCTACACAACTTGTCCCGCCGAATTGCTACTGTCCTGCAGCATGAGGAGCGCCGCTGCCAGTACCTCACTCGAGAGGCCA	300
B_Nprl3_B_NG12_CONTIG_421_p8 GATCCATCAGTGATAAACTGTCTACACAACTTGTCCCGCCGAATTGCTACTGTCCTGCAGCATGAGGAGCGCCGCTGCCAGTACCTCACTCGAGAGGCCA	300
B_Nprl3_B_NG12_CONTIG_336_p9 GATCCATCAGTGATAAACTGTCTACACAACTTGTCCCGCCGAATTGCTACTGTCCTGCAGCATGAGGAGCGCCGCTGCCAGTACCTCACTCGAGAGGCCA	300
B_Nprl3_B_NG12_CONTIG_419_p10 GATCCATCAGTGATAAACTGTCTACACAACTTGTCCCGCCGAATTGCTACTGTCCTGCAGCATGAGGAGCGCCGCTGCCAGTACCTCACTCGAGAGGCCA	300
B_Nprl3_B_NG12_CONTIG_462_p11 GATCCATCAGTGATAAACTGTCTACACAACTTGTCCCGCCGAATTGCTACTGTCCTGCAGCATGAGGAGCGCCGCTGCCAGTACCTCACTCGAGAGGCCA	300
B_Nprl3_B_NG12_CONTIG_440_p12 GATCCATCAGTGATAAACTGTCTACACAACTTGTCCCGCCGAATTGCTACTGTCCTGCAGCATGAGGAGCGCCGCTGCCAGTACCTCACTCGAGAGGCCA	300
B_Nprl3_B_NG12_CONTIG_466_p13 GATCCATCAGTGATAAACTGTCTACACAACTTGTCCCGCCGAATTGCTACTGTCCTGCAGCATGAGGAGCGCCGCTGCCAGTACCTCACTCGAGAGGCCA	300
B_Nprl3_B_NG12_CONTIG_479_p14 GATCCATCAGTGATAAACTGTCTACACAACTTGTCCCGCCGAATTGCTACTGTCCTGCAGCATGAGGAGCGCCGCTGCCAGTACCTCACTCGAGAGGCCA	300
B_Nprl3_B_NG12_CONTIG_426_p15 GATCCATCAGTGATAAACTGTCTACACAACTTGTCCCGCCGAATTGCTACTGTCCTGCAGCATGAGGAGCGCCGCTGCTAGTACCTCACTCGAGAGGCCA	300
B_Nprl3_B_NG12_CONTIG_291_p16 ----------------------------------------------------------------------------------------------------	171
B_Nprl3_B_NG12_CONTIG_447_p17 GATCCATCAGTGATAAACTGTCTACACAACTTGTCCCGCCGAATTGCTACTGTCCTGCAGCATGAGGAGCGCCGCTGCCAGTACCTCACTCGAGAGGCCA	300
B_Nprl3_B_NG12_CONTIG_443_p18 GATCCATCAGTGATAAACTGTCTACACAACTTGTCCCGCCGAATTGCTACTGTCCTGCAGCATGAGGAGCGCCGCTGCCAGTACCTCACTCGAGAGGCCA	300
B_Nprl3_B_NG12_CONTIG_418_p19 GATCAATCAGTGATAAACTGTCTACACAACTTGTCCCGCCGAATTGCTACTGTCCTGCAGCATGAGGAGCGCCGCTGCCAGTACCTCACTCGAGAGGCCA	300
B_Nprl3_B_NG12_CONTIG_293_p20 GATCCATCAGTGATAAACTGTCTACACAACTTGTCCCGCCGAATTGCTACTGTCCTGCAGCATGAGGAGCGCCGCTGCCAGTACCTCACTCGAGAGGCCA	111
B_Nprl3_B_NG12_CONTIG_433_p21 GATCCATCAGTGATAAACTGTCTACACAACTTGTCCCGCCGAATTGCTACTGTCCTGCAGCATGAGGAGCGCCGCTGCCAGCACCTCACTCGAGAGGCCA	300
B_Nprl3_B_NG12_CONTIG_481_p1 AGCTGATCCT--AGCACTTCAGGATGAGGTGTCTGCTATGGCTGATGGTGAGTGTAGCAGCCTGCTGAGCTCAAGTCTGATGGCTTCTCTTTGTGTAGTA	398
B_Nprl3_B_NG12_CONTIG_223_p2 ----------------------------------------------------------------------------------------------------	223
B_Nprl3_B_NG12_CONTIG_474_p3 AGCTGATCCT--AGCACTTCAGGATGAGGTGTCTGCTAT-------GGTGAGTGTAGCAGCCTGCTGAGCTCAAGTCTGATGGCTTCTCTTTGTGTAGTA	391
B_Nprl3_B_NG12_CONTIG_477_p4 AGCTGATCCT--AGCACTTCAGGATGAGGTGTCTGCTATG----ATGGTGAGTGTAGCAGCCTGCTGAGCTCAAGTCTGATGGCTTCTCTTTGTGTAGTA	394
B_Nprl3_B_NG12_CONTIG_342_p5 AGCTGATCCTAGCACTCTAAGTTGGCTCTCTAGTTCCAGGGA----------------------------------------------------------	342
B_Nprl3_B_NG12_CONTIG_372_p6 CCAACTGGTCATTCTGCTTTGTTTTGAGGCAA------TTTCAGATAATGCTCTAAGTTGGCTCTCTAGTTCCAGGGA----------------------	372
B_Nprl3_B_NG12_CONTIG_478_p7 AGCTGATCCT--AGCACTTCAGGATGAGGTGTCTGCTATTG---ATGGTGAGTGTAGCAGCCTGCTGAGCTCAAGTCTGATGGCTTCTCTTTGTGTAGTA	395
B_Nprl3_B_NG12_CONTIG_421_p8 AGCT--------------------------------------------------------------GAGCTCAAGTCTGATGGCTTCTCTTTGTGTAGTA	338
B_Nprl3_B_NG12_CONTIG_336_p9 AGCTGATGCTCTAAGTTGGCTCTCTAGTTCCAGGGA----------------------------------------------------------------	336
B_Nprl3_B_NG12_CONTIG_419_p10 AGCTGATCCT--AG--------------------------------------------------------------CTGATGGCTTCTCTTTGTGTAGTA	336
B_Nprl3_B_NG12_CONTIG_462_p11 AGCTGATCCT--AGCACTTCAGGATGAGGT-------------------GAGTGTAGCAGCCTGCTGAGCTCAAGTCTGATGGCTTCTCTTTGTGTAGTA	379
B_Nprl3_B_NG12_CONTIG_440_p12 AGCTGATCCTAGCA-------------------------------------------CTTCAGGATGAGCTCAAGTCTGATGGCTTCTCTTTGTGTAGTA	357
B_Nprl3_B_NG12_CONTIG_466_p13 AGCTGATCCT--AGCACTTCAGGATGAGGTGTCT---------------GAGTGTAGCAGCCTGCTGAGCTCAAGTCTGATGGCTTCTCTTTGTGTAGTA	383
B_Nprl3_B_NG12_CONTIG_479_p14 AGCTGATCCT--AGCACTTCAGGATGAGGTGTCTGCTATG--TGATGGTGAGTGTAGCAGCCTGCTGAGCTCAAGTCTGATGGCTTCTCTTTGTGTAGTA	396
B_Nprl3_B_NG12_CONTIG_426_p15 AGCTGATC---------------------------------------------------------CTAGCTCAAGTCTGATGGCTTCTCTTTGTGTAGTA	343
B_Nprl3_B_NG12_CONTIG_291_p16 ---------------------------------------------------------------GCTGAGCTCAAGTCTGATGGCTTCTCTTTGTGTAGTA	208
B_Nprl3_B_NG12_CONTIG_447_p17 AGCTGATCCT--AGCACTTCAGGACTCA----------------------------------AGTAGCACTCAAGTCTGATGGCTTCTCTTTGTGTAGTA	364
B_Nprl3_B_NG12_CONTIG_443_p18 AGCTGATCCT--AGCACTTCAGGA--------------------------------------TGCTGAGCTCAAGTCTGATGGCTTCTCTTTGTGTAGTA	360
B_Nprl3_B_NG12_CONTIG_418_p19 AGCTGATCCT--AG--------------------------------------------------------------CTGATGGCTTCTCTTTGTGTAGTA	336
B_Nprl3_B_NG12_CONTIG_293_p20 AGCTGATCCTAGCACTTCAGGATGAGGTG-TCTGCTATGGCTTGATGGTGAGTGTAGCAGCCTGCTGAGCTCAAGTCTGATGGCTTCTCTTTGTGTAGTA	210
B_Nprl3_B_NG12_CONTIG_433_p21 AGCTGAG--------------------------------------------------CAGCCTGCTGAGCTCAAGTCTGATGGCTTCTCTTTGTGTAGTA	350
B_Nprl3_B_NG12_CONTIG_481_p1 TCTATAGAGGACCAACTGGTCATTCTGCTTTGTTTTGAGGCAATTTCAGATAATGCTCTAAGTTGGCTCTCTAGTTCCAGGGA	481
B_Nprl3_B_NG12_CONTIG_223_p2 -----------------------------------------------------------------------------------	223
B_Nprl3_B_NG12_CONTIG_474_p3 TCTATAGAGGACCAACTGGTCATTCTGCTTTGTTTTGAGGCAATTTCAGATAATGCTCTAAGTTGGCTCTCTAGTTCCAGGGA	474
B_Nprl3_B_NG12_CONTIG_477_p4 TCTATAGAGGACCAACTGGTCATTCTGCTTTGTTTTGAGGCAATTTCAGATAATGCTCTAAGTTGGCTCTCTAGTTCCAGGGA	477
B_Nprl3_B_NG12_CONTIG_342_p5 -----------------------------------------------------------------------------------	342
B_Nprl3_B_NG12_CONTIG_372_p6 -----------------------------------------------------------------------------------	372
B_Nprl3_B_NG12_CONTIG_478_p7 TCTATAGAGGACCAACTGGTCATTCTGCTTTGTTTTGAGGCAATTTCAGATAATGCTCTAAGTTGGCTCTCTAGTTCCAGGGA	478
B_Nprl3_B_NG12_CONTIG_421_p8 TCTATAGAGGACCAACTGGTCATTCTGCTTTGTTTTGAGGCAATTTCAGATAATGCTCTAAGTTGGCTCTCTAGTTCCAGGGA	421
B_Nprl3_B_NG12_CONTIG_336_p9 -----------------------------------------------------------------------------------	336
B_Nprl3_B_NG12_CONTIG_419_p10 TCTATAGAGGACCAACTGGTCATTCTGCTTTGTTTTGAGGCAATTTCAGATAATGCTCTAAGTTGGCTCTCTAGTTCCAGGGA	419
B_Nprl3_B_NG12_CONTIG_462_p11 TCTATAGAGGACCAACTGGTCATTCTGCTTTGTTTTGAGGCAATTTCAGATAATGCTCTAAGTTGGCTCTCTAGTTCCAGGGA	462
B_Nprl3_B_NG12_CONTIG_440_p12 TCTATAGAGGACCAACTGGTCATTCTGCTTTGTTTTGAGGCAATTTCAGATAATGCTCTAAGTTGGCTCTCTAGTTCCAGGGA	440
B_Nprl3_B_NG12_CONTIG_466_p13 TCTATAGAGGACCAACTGGTCATTCTGCTTTGTTTTGAGGCAATTTCAGATAATGCTCTAAGTTGGCTCTCTAGTTCCAGGGA	466
B_Nprl3_B_NG12_CONTIG_479_p14 TCTATAGAGGACCAACTGGTCATTCTGCTTTGTTTTGAGGCAATTTCAGATAATGCTCTAAGTTGGCTCTCTAGTTCCAGGGA	479
B_Nprl3_B_NG12_CONTIG_426_p15 TCTATAGAGGACCAACTGGTCATTCTGCTTTGTTTTGAGGCAATTTCAGATAATGCTCTAAGTTGGCTCTCTAGTTCCAGGGA	426
B_Nprl3_B_NG12_CONTIG_291_p16 TCTATAGAGGACCAACTGGTCATTCTGCTTTGTTTTGAGGCAATTTCAGATAATGCTCTAAGTTGGCTCTCTAGTTCCAGGGA	291
B_Nprl3_B_NG12_CONTIG_447_p17 TCTATAGAGGACCAACTGGTCATTCTGCTTTGTTTTGAGGCAATTTCAGATAATGCTCTAAGTTGGCTCTCTAGTTCCAGGGA	447
B_Nprl3_B_NG12_CONTIG_443_p18 TCTATAGAGGACCAACTGGTCATTCTGCTTTGTTTTGAGGCAATTTCAGATAATGCTCTAAGTTGGCTCTCTAGTTCCAGGGA	443
B_Nprl3_B_NG12_CONTIG_418_p19 TCTATAGAGGACCAACTGGTCATTCTGCTTTGTTTTGAGGCAATTTCAGATAATGCTCTAAGTTGGCTCTCTAGTTCCAGGG-	418
B_Nprl3_B_NG12_CONTIG_293_p20 TCTATAGAGGACCAACTGGTCATTCTGCTTTGTTTTGAGGCAATTTCAGATAATGCTCTAAGTTGGCTCTCTAGTTCCAGGGA	293
B_Nprl3_B_NG12_CONTIG_433_p21 TCTATAGAGGACCAACTGGTCATTCTGCTTTGTTTTGAGGCAATTTCAGATAATGCTCTAAGTTGGCTCTCTAGTTCCAGGGA	433
